# Adhesion-derived condensates control component availability to regulate adhesion dynamics

**DOI:** 10.1101/2025.05.08.652869

**Authors:** Michal Dibus, Giray Enkavi, Megan Chastney, Ilpo Vattulainen, Johanna Ivaska

## Abstract

Integrin adhesion complexes mediate cell-extracellular matrix (ECM) interactions and undergo dynamic remodelling to regulate cell adhesion and migration. Here, we demonstrate that tensin 1 (TNS1), a multidomain adhesion adaptor protein linking active integrins with the actin cytoskeleton, undergoes phase separation in cells. Endogenous TNS1 condensates are formed upon focal adhesion disassembly or limited integrin–ECM engagement in both 2D and 3D environments, acting as reservoirs for inactive adhesion proteins. Combining functional experimental approaches with phosphoproteomics, we identify the TNS1 intrinsically disordered region as the main driver of TNS1 condensation and demonstrate a negative regulatory role of phosphorylation on condensate assembly upon activation of stress-responsive kinases. Finally, we confirm the functional effects of phosphorylation-dependent TNS1 condensation on adhesion dynamics and cell migration. Together, our findings highlight TNS1 condensation as a regulatory mechanism controlling local availability of inactive adhesion proteins, with direct implications on adhesion dynamics and cell behaviour.
