## Supplementary material for "Adhesion-derived condensates control component availability to regulate adhesion dynamics": Table S3

### Sheet: Raw data
Comparison (group1/group2)	Group	ProteinGroups	PTM.ModificationTitle	AVG Log2 Ratio	Absolute AVG Log2 Ratio	Pvalue	Qvalue	# of Ratios	UniProtIds	Genes	ProteinDescriptions	ProteinNames	# Unique Total Peptides	% Change	Ratio	Condition Numerator	Condition Denominator	Column1
ARS / CTRL	Q9HBL0_S1002	Q9HBL0	Phospho (STY)	2.2688	2.2688	1.12368e-05	0.000109012	16	Q9HBL0	GFP-TNS1	Tensin-1	GFP_TENS1_HUMAN	159	381.922	4.81922	ARS	CTRL	4.94936
ARS / CTRL	Q9HBL0_S1024	Q9HBL0	Phospho (STY)	1.68562	1.68562	0.000234727	0.00105088	16	Q9HBL0	GFP-TNS1	Tensin-1	GFP_TENS1_HUMAN	159	221.678	3.21678	ARS	CTRL	3.62944
ARS / CTRL	Q9HBL0_S1097	Q9HBL0	Phospho (STY)	1.66805	1.66805	0.00373154	0.00889396	14	Q9HBL0	GFP-TNS1	Tensin-1	GFP_TENS1_HUMAN	159	217.784	3.17784	ARS	CTRL	2.42811
ARS / CTRL	Q9HBL0_S1102	Q9HBL0	Phospho (STY)	1.08184	1.08184	0.00324333	0.00802094	16	Q9HBL0	GFP-TNS1	Tensin-1	GFP_TENS1_HUMAN	159	111.674	2.11674	ARS	CTRL	2.48901
ARS / CTRL	Q9HBL0_S1155	Q9HBL0	Phospho (STY)	-0.252761	0.252761	0.0600248	0.0662652	16	Q9HBL0	GFP-TNS1	Tensin-1	GFP_TENS1_HUMAN	159	-16.0712	0.839288	ARS	CTRL	1.22167
ARS / CTRL	Q9HBL0_S1170	Q9HBL0	Phospho (STY)	0.272889	0.272889	0.0283099	0.0392388	16	Q9HBL0	GFP-TNS1	Tensin-1	GFP_TENS1_HUMAN	159	20.8225	1.20822	ARS	CTRL	1.54806
ARS / CTRL	Q9HBL0_S1221	Q9HBL0	Phospho (STY)	-1.54216	1.54216	0.000141152	0.000704754	10	Q9HBL0	GFP-TNS1	Tensin-1	GFP_TENS1_HUMAN	159	-65.663	0.34337	ARS	CTRL	3.85031
ARS / CTRL	Q9HBL0_S1247	Q9HBL0	Phospho (STY)	-0.398415	0.398415	4.23001e-05	0.000282515	16	Q9HBL0	GFP-TNS1	Tensin-1	GFP_TENS1_HUMAN	159	-24.1308	0.758692	ARS	CTRL	4.37366
ARS / CTRL	Q9HBL0_S1263	Q9HBL0	Phospho (STY)	-0.78004	0.78004	0.142893	0.115478	14	Q9HBL0	GFP-TNS1	Tensin-1	GFP_TENS1_HUMAN	159	-41.7649	0.582351	ARS	CTRL	0.84499
ARS / CTRL	Q9HBL0_S1267	Q9HBL0	Phospho (STY)	-0.039142	0.039142	0.848984	0.370773	16	Q9HBL0	GFP-TNS1	Tensin-1	GFP_TENS1_HUMAN	159	-2.67664	0.973234	ARS	CTRL	0.0711004
ARS / CTRL	Q9HBL0_S1272	Q9HBL0	Phospho (STY)	1.96614	1.96614	0.00330008	0.00811667	12	Q9HBL0	GFP-TNS1	Tensin-1	GFP_TENS1_HUMAN	159	290.722	3.90722	ARS	CTRL	2.48148
ARS / CTRL	Q9HBL0_S1275	Q9HBL0	Phospho (STY)	-0.301647	0.301647	0.064909	0.0699328	16	Q9HBL0	GFP-TNS1	Tensin-1	GFP_TENS1_HUMAN	159	-18.8674	0.811326	ARS	CTRL	1.1877
ARS / CTRL	Q9HBL0_S1292	Q9HBL0	Phospho (STY)	0.341522	0.341522	0.00514177	0.0112514	16	Q9HBL0	GFP-TNS1	Tensin-1	GFP_TENS1_HUMAN	159	26.7093	1.26709	ARS	CTRL	2.28889
ARS / CTRL	Q9HBL0_S1359	Q9HBL0	Phospho (STY)	0.0693249	0.0693249	0.7299	0.335499	16	Q9HBL0	GFP-TNS1	Tensin-1	GFP_TENS1_HUMAN	159	4.92256	1.04923	ARS	CTRL	0.136736
ARS / CTRL	Q9HBL0_S1371	Q9HBL0	Phospho (STY)	-0.0328886	0.0328886	0.904849	0.386858	16	Q9HBL0	GFP-TNS1	Tensin-1	GFP_TENS1_HUMAN	159	-2.25388	0.977461	ARS	CTRL	0.0434238
ARS / CTRL	Q9HBL0_S1378	Q9HBL0	Phospho (STY)	-0.559841	0.559841	0.000228413	0.00102957	16	Q9HBL0	GFP-TNS1	Tensin-1	GFP_TENS1_HUMAN	159	-32.1623	0.678377	ARS	CTRL	3.64128
ARS / CTRL	Q9HBL0_S1391	Q9HBL0	Phospho (STY)	0.783766	0.783766	0.000571421	0.00212233	16	Q9HBL0	GFP-TNS1	Tensin-1	GFP_TENS1_HUMAN	159	72.1619	1.72162	ARS	CTRL	3.24304
ARS / CTRL	Q9HBL0_S1395	Q9HBL0	Phospho (STY)	-0.890529	0.890529	2.28469e-05	0.000183173	10	Q9HBL0	GFP-TNS1	Tensin-1	GFP_TENS1_HUMAN	159	-46.0584	0.539416	ARS	CTRL	4.64117
ARS / CTRL	Q9HBL0_S1399	Q9HBL0	Phospho (STY)	1.26941	1.26941	0.0111445	0.0199963	10	Q9HBL0	GFP-TNS1	Tensin-1	GFP_TENS1_HUMAN	159	141.063	2.41063	ARS	CTRL	1.95294
ARS / CTRL	Q9HBL0_S1424	Q9HBL0	Phospho (STY)	-0.0427376	0.0427376	0.79554	0.355517	16	Q9HBL0	GFP-TNS1	Tensin-1	GFP_TENS1_HUMAN	159	-2.9189	0.970811	ARS	CTRL	0.0993378
ARS / CTRL	Q9HBL0_S1483	Q9HBL0	Phospho (STY)	0.864532	0.864532	0.000940359	0.00311195	16	Q9HBL0	GFP-TNS1	Tensin-1	GFP_TENS1_HUMAN	159	82.0748	1.82075	ARS	CTRL	3.02671
ARS / CTRL	Q9HBL0_S1696	Q9HBL0	Phospho (STY)	-0.278654	0.278654	0.561565	0.281356	12	Q9HBL0	GFP-TNS1	Tensin-1	GFP_TENS1_HUMAN	159	-17.564	0.82436	ARS	CTRL	0.2506
ARS / CTRL	Q9HBL0_S198	Q9HBL0	Phospho (STY)	5.43929	5.43929	0.000346698	0.00144117	14	Q9HBL0	GFP-TNS1	Tensin-1	GFP_TENS1_HUMAN	159	4238.99	43.3899	ARS	CTRL	3.46005
ARS / CTRL	Q9HBL0_S321	Q9HBL0	Phospho (STY)	1.19702	1.19702	0.00396057	0.00925344	12	Q9HBL0	GFP-TNS1	Tensin-1	GFP_TENS1_HUMAN	159	129.265	2.29265	ARS	CTRL	2.40224
ARS / CTRL	Q9HBL0_S337	Q9HBL0	Phospho (STY)	-0.0311574	0.0311574	0.733778	0.336417	16	Q9HBL0	GFP-TNS1	Tensin-1	GFP_TENS1_HUMAN	159	-2.13651	0.978635	ARS	CTRL	0.134435
ARS / CTRL	Q9HBL0_S373	Q9HBL0	Phospho (STY)	3.42671	3.42671	1.64224e-06	2.67358e-05	10	Q9HBL0	GFP-TNS1	Tensin-1	GFP_TENS1_HUMAN	159	975.331	10.7533	ARS	CTRL	5.78456
ARS / CTRL	Q9HBL0_S426	Q9HBL0	Phospho (STY)	1.78919	1.78919	5.79071e-08	2.39358e-06	10	Q9HBL0	GFP-TNS1	Tensin-1	GFP_TENS1_HUMAN	159	245.622	3.45622	ARS	CTRL	7.23727
ARS / CTRL	Q9HBL0_S432	Q9HBL0	Phospho (STY)	2.42053	2.42053	4.83938e-07	1.09457e-05	16	Q9HBL0	GFP-TNS1	Tensin-1	GFP_TENS1_HUMAN	159	435.368	5.35368	ARS	CTRL	6.31521
ARS / CTRL	Q9HBL0_S444	Q9HBL0	Phospho (STY)	5.50997	5.50997	5.01985e-10	7.91941e-08	16	Q9HBL0	GFP-TNS1	Tensin-1	GFP_TENS1_HUMAN	159	4456.86	45.5686	ARS	CTRL	9.29931
ARS / CTRL	Q9HBL0_S470	Q9HBL0	Phospho (STY)	1.79323	1.79323	0.00241418	0.0064368	12	Q9HBL0	GFP-TNS1	Tensin-1	GFP_TENS1_HUMAN	159	246.589	3.46589	ARS	CTRL	2.61723
ARS / CTRL	Q9HBL0_S493	Q9HBL0	Phospho (STY)	-0.212453	0.212453	0.29417	0.180998	16	Q9HBL0	GFP-TNS1	Tensin-1	GFP_TENS1_HUMAN	159	-13.6932	0.863068	ARS	CTRL	0.531402
ARS / CTRL	Q9HBL0_S582	Q9HBL0	Phospho (STY)	3.85437	3.85437	4.93964e-05	0.000316538	12	Q9HBL0	GFP-TNS1	Tensin-1	GFP_TENS1_HUMAN	159	1346.38	14.4638	ARS	CTRL	4.3063
ARS / CTRL	Q9HBL0_S620	Q9HBL0	Phospho (STY)	0.791249	0.791249	0.00305588	0.00772834	16	Q9HBL0	GFP-TNS1	Tensin-1	GFP_TENS1_HUMAN	159	73.0572	1.73057	ARS	CTRL	2.51486
ARS / CTRL	Q9HBL0_S648	Q9HBL0	Phospho (STY)	-0.653682	0.653682	0.0766673	0.07774	16	Q9HBL0	GFP-TNS1	Tensin-1	GFP_TENS1_HUMAN	159	-36.4344	0.635656	ARS	CTRL	1.11539
ARS / CTRL	Q9HBL0_S680	Q9HBL0	Phospho (STY)	0.818276	0.818276	1.08086e-05	0.000105653	16	Q9HBL0	GFP-TNS1	Tensin-1	GFP_TENS1_HUMAN	159	76.3298	1.7633	ARS	CTRL	4.96623
ARS / CTRL	Q9HBL0_S741	Q9HBL0	Phospho (STY)	2.44791	2.44791	6.92413e-06	7.70212e-05	16	Q9HBL0	GFP-TNS1	Tensin-1	GFP_TENS1_HUMAN	159	445.625	5.45625	ARS	CTRL	5.15963
ARS / CTRL	Q9HBL0_S763	Q9HBL0	Phospho (STY)	3.78231	3.78231	6.29201e-10	9.26463e-08	16	Q9HBL0	GFP-TNS1	Tensin-1	GFP_TENS1_HUMAN	159	1275.91	13.7591	ARS	CTRL	9.20121
ARS / CTRL	Q9HBL0_S771	Q9HBL0	Phospho (STY)	1.15641	1.15641	0.034565	0.0453071	16	Q9HBL0	GFP-TNS1	Tensin-1	GFP_TENS1_HUMAN	159	122.903	2.22903	ARS	CTRL	1.46136
ARS / CTRL	Q9HBL0_S782	Q9HBL0	Phospho (STY)	1.86184	1.86184	0.00264033	0.00691494	16	Q9HBL0	GFP-TNS1	Tensin-1	GFP_TENS1_HUMAN	159	263.471	3.63471	ARS	CTRL	2.57834
ARS / CTRL	Q9HBL0_S827	Q9HBL0	Phospho (STY)	-0.88049	0.88049	0.0194318	0.0300339	8	Q9HBL0	GFP-TNS1	Tensin-1	GFP_TENS1_HUMAN	159	-45.6817	0.543183	ARS	CTRL	1.71149
ARS / CTRL	Q9HBL0_S848	Q9HBL0	Phospho (STY)	1.13601	1.13601	0.00913445	0.0172928	16	Q9HBL0	GFP-TNS1	Tensin-1	GFP_TENS1_HUMAN	159	119.772	2.19772	ARS	CTRL	2.03932
ARS / CTRL	Q9HBL0_S898	Q9HBL0	Phospho (STY)	0.0640694	0.0640694	0.644487	0.309335	16	Q9HBL0	GFP-TNS1	Tensin-1	GFP_TENS1_HUMAN	159	4.54104	1.04541	ARS	CTRL	0.190786
ARS / CTRL	Q9HBL0_S906	Q9HBL0	Phospho (STY)	-1.27788	1.27788	2.00884e-06	3.05054e-05	14	Q9HBL0	GFP-TNS1	Tensin-1	GFP_TENS1_HUMAN	159	-58.7598	0.412402	ARS	CTRL	5.69706
ARS / CTRL	Q9HBL0_S914	Q9HBL0	Phospho (STY)	-0.88337	0.88337	0.000445983	0.001746	14	Q9HBL0	GFP-TNS1	Tensin-1	GFP_TENS1_HUMAN	159	-45.79	0.5421	ARS	CTRL	3.35068
ARS / CTRL	Q9HBL0_S919	Q9HBL0	Phospho (STY)	1.20638	1.20638	0.00169911	0.00492488	14	Q9HBL0	GFP-TNS1	Tensin-1	GFP_TENS1_HUMAN	159	130.758	2.30758	ARS	CTRL	2.76978
ARS / CTRL	Q9HBL0_S925	Q9HBL0	Phospho (STY)	0.385516	0.385516	0.00522404	0.0113976	12	Q9HBL0	GFP-TNS1	Tensin-1	GFP_TENS1_HUMAN	159	30.6327	1.30633	ARS	CTRL	2.28199
ARS / CTRL	Q9HBL0_S961	Q9HBL0	Phospho (STY)	1.96988	1.96988	0.00257852	0.00677272	10	Q9HBL0	GFP-TNS1	Tensin-1	GFP_TENS1_HUMAN	159	291.735	3.91735	ARS	CTRL	2.58863
ARS / CTRL	Q9HBL0_S962	Q9HBL0	Phospho (STY)	-0.864274	0.864274	0.032027	0.0427499	16	Q9HBL0	GFP-TNS1	Tensin-1	GFP_TENS1_HUMAN	159	-45.0677	0.549323	ARS	CTRL	1.49448
ARS / CTRL	Q9HBL0_S966	Q9HBL0	Phospho (STY)	-0.679907	0.679907	0.12166	0.10484	14	Q9HBL0	GFP-TNS1	Tensin-1	GFP_TENS1_HUMAN	159	-37.5794	0.624206	ARS	CTRL	0.914853
ARS / CTRL	Q9HBL0_S970	Q9HBL0	Phospho (STY)	-0.645104	0.645104	0.0810179	0.0804368	16	Q9HBL0	GFP-TNS1	Tensin-1	GFP_TENS1_HUMAN	159	-36.0553	0.639447	ARS	CTRL	1.09142
ARS / CTRL	Q9HBL0_T1083	Q9HBL0	Phospho (STY)	1.39522	1.39522	9.01539e-06	9.2902e-05	16	Q9HBL0	GFP-TNS1	Tensin-1	GFP_TENS1_HUMAN	159	163.029	2.63029	ARS	CTRL	5.04502
ARS / CTRL	Q9HBL0_T1151	Q9HBL0	Phospho (STY)	-0.0772465	0.0772465	0.893895	0.383855	16	Q9HBL0	GFP-TNS1	Tensin-1	GFP_TENS1_HUMAN	159	-5.2135	0.947865	ARS	CTRL	0.0487134
ARS / CTRL	Q9HBL0_T1167	Q9HBL0	Phospho (STY)	0.662534	0.662534	0.0100282	0.0184761	16	Q9HBL0	GFP-TNS1	Tensin-1	GFP_TENS1_HUMAN	159	58.2861	1.58286	ARS	CTRL	1.99878
ARS / CTRL	Q9HBL0_T1244	Q9HBL0	Phospho (STY)	2.52478	2.52478	0.000492691	0.00188595	12	Q9HBL0	GFP-TNS1	Tensin-1	GFP_TENS1_HUMAN	159	475.485	5.75485	ARS	CTRL	3.30742
ARS / CTRL	Q9HBL0_T1306	Q9HBL0	Phospho (STY)	2.12783	2.12783	0.00105516	0.00341548	16	Q9HBL0	GFP-TNS1	Tensin-1	GFP_TENS1_HUMAN	159	337.059	4.37059	ARS	CTRL	2.97668
ARS / CTRL	Q9HBL0_T1313	Q9HBL0	Phospho (STY)	-1.74795	1.74795	0.0038426	0.00909324	10	Q9HBL0	GFP-TNS1	Tensin-1	GFP_TENS1_HUMAN	159	-70.2275	0.297725	ARS	CTRL	2.41537
ARS / CTRL	Q9HBL0_T1384	Q9HBL0	Phospho (STY)	1.24103	1.24103	0.0548468	0.0623781	14	Q9HBL0	GFP-TNS1	Tensin-1	GFP_TENS1_HUMAN	159	136.367	2.36367	ARS	CTRL	1.26085
ARS / CTRL	Q9HBL0_T604	Q9HBL0	Phospho (STY)	-0.260117	0.260117	0.617134	0.299666	12	Q9HBL0	GFP-TNS1	Tensin-1	GFP_TENS1_HUMAN	159	-16.498	0.83502	ARS	CTRL	0.20962
ARS / CTRL	Q9HBL0_T687	Q9HBL0	Phospho (STY)	0.957786	0.957786	1.34487e-11	8.10102e-09	16	Q9HBL0	GFP-TNS1	Tensin-1	GFP_TENS1_HUMAN	159	94.2326	1.94233	ARS	CTRL	10.8713
ARS / CTRL	Q9HBL0_T774	Q9HBL0	Phospho (STY)	2.60138	2.60138	2.1562e-07	5.7842e-06	16	Q9HBL0	GFP-TNS1	Tensin-1	GFP_TENS1_HUMAN	159	506.868	6.06868	ARS	CTRL	6.66631
ARS / CTRL	Q9HBL0_T83	Q9HBL0	Phospho (STY)	0.124342	0.124342	0.321897	0.19243	16	Q9HBL0	GFP-TNS1	Tensin-1	GFP_TENS1_HUMAN	159	9.00107	1.09001	ARS	CTRL	0.492283
ARS / CTRL	Q9HBL0_T859	Q9HBL0	Phospho (STY)	0.529335	0.529335	0.0025579	0.00673901	16	Q9HBL0	GFP-TNS1	Tensin-1	GFP_TENS1_HUMAN	159	44.3264	1.44326	ARS	CTRL	2.59212
ARS / CTRL	Q9HBL0_T977	Q9HBL0	Phospho (STY)	2.52015	2.52015	5.57142e-12	4.1018e-09	16	Q9HBL0	GFP-TNS1	Tensin-1	GFP_TENS1_HUMAN	159	473.64	5.7364	ARS	CTRL	11.254
ARS / CTRL	Q9HBL0_Y1232	Q9HBL0	Phospho (STY)	1.71396	1.71396	0.0280461	0.0390653	16	Q9HBL0	GFP-TNS1	Tensin-1	GFP_TENS1_HUMAN	159	228.06	3.2806	ARS	CTRL	1.55213
ARS / CTRL	Q9HBL0_Y1301	Q9HBL0	Phospho (STY)	0.860423	0.860423	0.00126265	0.00389132	14	Q9HBL0	GFP-TNS1	Tensin-1	GFP_TENS1_HUMAN	159	81.557	1.81557	ARS	CTRL	2.89872
ARS / CTRL	Q9HBL0_Y1304	Q9HBL0	Phospho (STY)	-0.0348965	0.0348965	0.93597	0.39562	14	Q9HBL0	GFP-TNS1	Tensin-1	GFP_TENS1_HUMAN	159	-2.38982	0.976102	ARS	CTRL	0.0287381
ARS / CTRL	Q9HBL0_Y1382	Q9HBL0	Phospho (STY)	-0.874965	0.874965	0.000195868	0.000915247	14	Q9HBL0	GFP-TNS1	Tensin-1	GFP_TENS1_HUMAN	159	-45.4733	0.545267	ARS	CTRL	3.70804
ARS / CTRL	Q9HBL0_Y1418	Q9HBL0	Phospho (STY)	-0.615764	0.615764	0.084915	0.0829129	16	Q9HBL0	GFP-TNS1	Tensin-1	GFP_TENS1_HUMAN	159	-34.7416	0.652584	ARS	CTRL	1.07102
ARS / CTRL	Q9HBL0_Y338	Q9HBL0	Phospho (STY)	-2.81424	2.81424	0.00472939	0.0105405	16	Q9HBL0	GFP-TNS1	Tensin-1	GFP_TENS1_HUMAN	159	-85.7823	0.142177	ARS	CTRL	2.32519
ARS / CTRL	Q9HBL0_Y765	Q9HBL0	Phospho (STY)	-0.89013	0.89013	2.12719e-05	0.000172518	16	Q9HBL0	GFP-TNS1	Tensin-1	GFP_TENS1_HUMAN	159	-46.0434	0.539566	ARS	CTRL	4.67219
ARS / CTRL	Q9HBL0_Y795	Q9HBL0	Phospho (STY)	0.831568	0.831568	0.0452613	0.0544582	8	Q9HBL0	GFP-TNS1	Tensin-1	GFP_TENS1_HUMAN	159	77.9618	1.77962	ARS	CTRL	1.34427
ARS / CTRL	Q9HBL0_Y902	Q9HBL0	Phospho (STY)	-0.0107333	0.0107333	0.963814	0.402866	12	Q9HBL0	GFP-TNS1	Tensin-1	GFP_TENS1_HUMAN	159	-0.741212	0.992588	ARS	CTRL	0.0160068

### Sheet: Processed phosphosites
Site	Log2 Fold Change	- Log10 pvalue	Abs Log2	Canonical numbering	Sequence	p38A (Log2 Score)	ERK1 (Log2 Score)	AKT1 (Log2 Score)	Mutated	New
Y338	-2.81424	2.32519	2.81424	Y464	PLIRWDSYDNFSGHR	-	-	-
T1313	-1.74795	2.41537	1.74795	T1439	TPEDRRPTLSRQSSA	-1.843	-1.9421	5.4354
S1221	-1.54216	3.85031	1.54216	S1347	SAATTPGSPSLCRHP	5.191	5.8232	-5.2365
S906	-1.27788	5.69706	1.27788	S1032	DGQYENQSPEATSPR	2.0097	1.256	-7.7256
S1395	-0.890529	4.64117	0.890529	S1521	KVSSPVASGMSSPSG	0.5449	0.8558	-4.2256
Y765	-0.89013	4.67219	0.89013	Y891	LTQSRSGYIPSGHSL	-	-	-
S914	-0.88337	3.35068	0.88337	S1040	PEATSPRSPGVRSPV	6.7641	7.0465	-3.5271	YES
S827	-0.88049	1.71149	0.88049	S953	AFLPTTHSPPGPQQP	2.2482	2.169	-3.7565	YES	YES
Y1382	-0.874965	3.70804	0.874965	Y1508	RAGSLPNYATINGKV	-	-	-
S962	-0.864274	1.49448	0.864274	S1088	MEGTSPSSPPPSGVR	5.4729	6.0022	-5.8202	YES
S1263	-0.78004	0.84499	0.78004	S1389	AHQGNLASGLHSNAI	0.5417	1.0257	-2.5187		YES
S966	-0.679907	0.914853	0.679907	S1092	SPSSPPPSGVRSPPG	2.8859	2.7506	-2.7735
S648	-0.653682	1.11539	0.653682	S774	AVQRGLNSWQQQQQQ	-1.8166	-2.3296	0.9014
S970	-0.645104	1.09142	0.645104	S1096	PPPSGVRSPPGLAKT	4.5655	4.7214	-3.6423	YES
Y1418	-0.615764	1.07102	0.615764	Y1544	TLPDFSKYSMPDNSP	-	-	-
S1378	-0.559841	3.64128	0.559841	S1504	SVGDRAGSLPNYATI	-1.355	-1.7556	1.8675
S1247	-0.398415	4.37366	0.398415	S1373	KVATTPGSPSLGRHP	5.3474	5.9069	-4.9444	YES
S1275	-0.301647	1.1877	0.301647	S1401	NAIASPGSPSLGRHL	5.6988	5.5625	-5.2873	YES
S1696	-0.278654	0.2506	0.278654	S1822	LDPNQPASAIVNFVS	3.1658	1.9319	-4.4834		YES
T604	-0.260117	0.20962	0.260117	T730	PAWPQPVTTSHYAHD	-0.1416	-0.5103	-5.2631
S1155	-0.252761	1.22167	0.252761	S1281	GVHTVPGSPQARHRT	5.7111	5.529	-4.4041	YES
S493	-0.212453	0.531402	0.212453	S619	VNGGALASERETDIL	-1.4563	-1.6434	-3.2041		YES
T1151	-0.0772465	0.0487134	0.0772465	T1277	FSVAGVHTVPGSPQA	-1.1331	-2.3047	-3.3078
S1424	-0.0427376	0.0993378	0.0427376	S1550	KYSMPDNSPETRAKV	1.6281	0.8631	-5.604	YES
S1267	-0.039142	0.0711004	0.039142	S1393	NLASGLHSNAIASPG	-0.1352	-2.0939	-1.9076		YES
Y1304	-0.0348965	0.0287381	0.0348965	Y1430	RHVAYGGYSTPEDRR	-	-	-
S1371	-0.0328886	0.0434238	0.0328886	S1497	LPEKRRMSVGDRAGS	-1.1789	-2.3419	6.9246	YES
S337	-0.0311574	0.134435	0.0311574	S463	DPLIRWDSYDNFSGH	-3.6984	-6.0315	-1.4239
Y902	-0.0107333	0.0160068	0.0107333	Y1028	RAASDGQYENQSPEA	-	-	-
S898	0.0640694	0.190786	0.0640694	S1024	PLRRRAASDGQYENQ	-2.2564	-3.9742	3.0154	YES
S1359	0.0693249	0.136736	0.0693249	S1485	SAAFRQGSPTPALPE	3.3079	3.5692	0.0358	YES
T83	0.124342	0.492283	0.124342	T209	FGWPDLHTPALEKIC	2.6094	3.181	-6.072	YES
S1170	0.272889	1.54806	0.272889	S1296	VGTNTPPSPGFGWRA	5.5825	6.512	-4.9885	YES
S1292	0.341522	2.28889	0.341522	S1418	SGSVVPGSPCLDRHV	4.4377	5.0079	-5.8083	YES
S925	0.385516	2.28199	0.385516	S1051	RSPVQCVSPELALTI	1.9319	1.597	-5.6528	YES
T859	0.529335	2.59212	0.529335	T985	ATSDPSRTPEEEPLN	1.8432	1.2927	-7.4524	YES
T1167	0.662534	1.99878	0.662534	T1293	HRTVGTNTPPSPGFG	1.959	1.1662	-4.1819	YES
S1391	0.783766	3.24304	0.783766	S1517	TINGKVSSPVASGMS	3.2297	3.0337	-2.0924	YES
S620	0.791249	2.51486	0.791249	S746	SGMFRSQSFSEAEPQ	-2.5757	-3.0476	1.4393
S680	0.818276	4.96623	0.818276	S806	SLVASRPSPQPLAET	3.0386	3.0758	-1.4442	YES
Y795	0.831568	1.34427	0.831568	Y921	PGRSYSPYDYQPCLA	-	-	-
Y1301	0.860423	2.89872	0.860423	Y1427	CLDRHVAYGGYSTPE	-	-	-
S1483	0.864532	3.02671	0.864532	S1609	GLAMKVSSPPPTIMQ	3.2476	3.4296	-2.6486	YES
T687	0.957786	10.8713	0.957786	T813	SPQPLAETPIPSLPE	4.0633	2.7513	-6.2284	YES
S1102	1.08184	2.48901	1.08184	S1228	SGSLGQPSPSAQRNY	3.8206	3.9491	-4.1135	YES
S848	1.13601	2.03932	1.13601	S974	LTAQPLLSPKEATSD	3.7192	5.2284	-3.4732	YES
S771	1.15641	1.46136	1.15641	S897	GYIPSGHSLGTPEPA	-1.3783	-1.8925	-1.6142
S321	1.19702	2.40224	1.19702	S447	EHLENGPSVSVDYNT	-1.4565	-2.153	-3.5536		YES
S919	1.20638	2.76978	1.20638	S1045	PRSPGVRSPVQCVSP	3.9626	4.3362	-3.5037	YES
T1384	1.24103	1.26085	1.24103	T1510	GSLPNYATINGKVSS	-2.3682	-2.6828	-2.3765
S1399	1.26941	1.95294	1.26941	S1525	PVASGMSSPSGGSTV	4.021	4.4957	-3.7003	YES
T1083	1.39522	5.04502	1.39522	T1209	SSDQGPRTPTQPLLE	5.4299	6.3739	-4.4869	YES
S1097	1.66805	2.42811	1.66805	S1223	ESGFRSGSLGQPSPS	-1.5664	-2.1047	3.136	YES
S1024	1.68562	3.62944	1.68562	S1150	AQDSEPKSFSAPATQ	0.5812	1.857	-2.8428
Y1232	1.71396	1.55213	1.71396	Y1358	CRHPAGVYQVSGLHN	-	-	-
S426	1.78919	7.23727	1.78919	S552	EPVPGASSATAALSP	0.8814	0.6948	-3.4957		YES
S470	1.79323	2.61723	1.79323	S596	RSRPAGGSAVPSSGR	2.0622	0.2717	-1.4102
S782	1.86184	2.57834	1.86184	S908	PEPAPRASLESVPPG	-2.0238	-3.288	-0.3002
S1272	1.96614	2.48148	1.96614	S1398	LHSNAIASPGSPSLG	3.3795	4.0429	-3.8751	YES
S961	1.96988	2.58863	1.96988	S1087	EMEGTSPSSPPPSGV	-2.0118	-1.9926	-3.2337
T1306	2.12783	2.97668	2.12783	T1432	VAYGGYSTPEDRRPT	2.3695	-0.0521	-6.1965	YES
S1002	2.2688	4.94936	2.2688	S1128	HPTGEPRSYVESVAR	1.062	0.6168	-4.9175	YES
S432	2.42053	6.31521	2.42053	S558	SSATAALSPQEKREL	3.6781	4.0357	-2.8103	YES
S741	2.44791	5.15963	2.44791	S867	PGAWPGASPLSSQPL	3.3082	3.968	-3.9275	YES
T977	2.52015	11.254	2.52015	T1103	SPPGLAKTPLSALGL	3.4986	4.0815	-3.1835	YES	YES
T1244	2.52478	3.30742	2.52478	T1370	LHNKVATTPGSPSLG	2.8796	3.0307	-3.0032	YES
T774	2.60138	6.66631	2.60138	T900	PSGHSLGTPEPAPRA	3.7819	2.1427	-5.0192	YES
S373	3.42671	5.78456	3.42671	S499	AKVKKKDSLHGSTGA	-2.975	-4.4821	3.2504	YES
S763	3.78231	9.20121	3.78231	S889	HPLTQSRSGYIPSGH	0.3982	-0.8177	-1.8806
S582	3.85437	4.3063	3.85437	S708	APMRPSYSAQEGLAG	-0.5172	-0.6088	-2.484
S198	5.43929	3.46005	5.43929	S324	HGIPNFESKGGCRPF	-2.2129	-3.9351	-4.6483		YES
S444	5.50997	9.29931	5.50997	S570	RELDRLLSGFGLERE	1.504	1.128	0.9445

### Sheet: Info
The file contains raw and processed data from mass spectrometry analysis of purified GFP-TNS1 either from control (CTRL) or sodium arsenite-treated cells (ARS).
Data from 4 independent biological replicates.
Site	Numbering of the identified phosphosites based on TNS1 isoform used in this study.
Canonical numbering	Numbering of the identified phosphosites according to the canonical TNS1 isoform (Q9HBL0-3, Uniprot) as annotated on https://www.phosphosite.org/
Sequence	Sequence window of 15 AA surrounding the phosphorylated residue (indicated in red)
Log2 Fold Change	Log2 Fold Change comparing phosphosite intensities between ARS and CTRL samples.
- Log10 pvalue	- Log10 p-value calculated based on identifications from 4 independent replicates
p38A (Log2 Score)	Score determined by Kinase Library algorithm, predicting the likelihood of phosphorylation of the individual sites by the indicated kinases
ERK1 (Log2 Score)
AKT1 (Log2 Score)
Mutated	Value YES indicates that the site has been substituted to either Aspartate or Glycine to generate TNS1 SD and SG mutants
New	Value YES indicates this is the first identification of the phosphosite (based on https://www.phosphosite.org/)
